# Principal component analysis of RNA-seq data unveils a novel prostate cancer-associated gene expression signature

**DOI:** 10.1101/2020.10.26.355750

**Authors:** Yasser Perera, Augusto Gonzalez, Rolando Perez

**Author notes:** Correspondence: Y.P.

## Abstract

Prostate cancer (Pca) is a highly heterogeneous disease and the second more common tumor in males. Molecular and genetic profiles have been used to identify subtypes and guide therapeutic intervention. However, roughly 26% of primary Pca are driven by unknown molecular lesions. We use Principal Component Analysis (PCA) and custom RNAseq-data normalization to identify a gene expression signature which segregates primary PRAD from normal tissues. This Core-Expression Signature (PRAD-CES) includes 33 genes and accounts for 39% of data complexity along the PC1-cancer axis. The PRAD-CES is populated by protein-coding (AMACR, TP63, HPN) and RNA-genes (PCA3, ARLN1), validated/predicted biomarkers (HOXC6, TDRD1, DLX1), and/or cancer drivers (PCA3, ARLN1, PCAT-14). Of note, the PRAD-CES also comprises six over-expressed LncRNAs without previous Pca association, four of them potentially modulating driver’s genes TMPRSS2, PRUNE2 and AMACR. Overall, our PCA capture 57% of data complexity within PC1-3. GO enrichment and correlation analysis comprising major clinical features (i.e., Gleason Score, AR Score, TMPRSS2-ERG fusion and Tumor Cellularity) suggest that PC2 and PC3 gene signatures may describe more aggressive and inflammation-prone transitional forms of PRAD. Of note, surfaced genes may entail novel prognostic biomarkers and molecular alterations to intervene. Particularly, our work uncovered RNA genes with appealing implications on Pca biology and progression.
