## Supplementary Table 1 for "Principal component analysis of RNA-seq data unveils a novel prostate cancer-associated gene expression signature"

### Sheet: Readme
	Supplementary Table 1
	Tab Content:	Detailed information about the 33 genes included in the PRAD core signature (PRAD-CES33)
		Legend:
		a	PRAD-TCGA
		b	Genecards
		c	Ensembl

### Sheet: Table
RNAseq-IDa	Ensembl hit	PCA 1	Gene Name	Descriptionb	Gene typec	Genomic locationc (Human,GRCh38.p12)
597	ENSG00000167332	0.0291128	OR51E2	olfactory receptor family 51 subfamily E member 2	Protein coding	Chromosome 11: 4,680,171-4,697,854 reverse strand.
679	ENSG00000232806	0.0324931	AP001610.2	novel transcript	lincRNA	Chromosome 21: 41,559,125-41,562,958 reverse strand.
1070	ENSG00000159263	0.0306679	SIM2	SIM bHLH transcription factor 2	Protein coding	Chromosome 21: 36,699,133-36,749,917 forward strand.
12766	ENSG00000159251	-0.0359186	ACTC1	actin	Protein coding	Chromosome 15: 34,788,095-34,795,726 reverse strand.
1346	ENSG00000254988	0.0296662	AP002498.1	novel transcript	antisense	Chromosome 11: 76,955,417-76,978,619 reverse strand.
3409	ENSG00000273179	0.0303529	AC092535.4	novel transcript	antisense to SPON2	Chromosome 4: 1,167,778-1,168,174 forward strand.
5302	ENSG00000105707	0.0287881	HPN	hepsin	Protein coding	Chromosome 19: 35,040,506-35,066,571 forward strand.
6083	ENSG00000164175	0.0282107	SLC45A2	solute carrier family 45 member 2	Protein coding	Chromosome 5: 33,944,623-33,984,693 reverse strand.
6202	ENSG00000095627	0.029766	TDRD1	tudor domain containing 1	Protein coding	Chromosome 10: 114,179,270-114,232,304 forward strand.
10230	ENSG00000225937	0.0464026	PCA3	prostate cancer associated 3	Antisense	Chromosome 9: 76,691,980-76,863,307 forward strand.
19073	ENSG00000211689	0.0286064	TRGC1	T cell receptor gamma constant 1	TR C gene	Chromosome 7: 38,257,879-38,265,678 reverse strand.
20094	ENSG00000280623	0.0328622	PCAT14	prostate cancer associated transcript 14	lincRNA	Chromosome 22: 23,536,881-23,547,797 forward strand.
21927	ENSG00000242110	0.0322307	AMACR	alpha-methylacyl-CoA racemase	Protein coding	Chromosome 5: 33,986,165-34,008,104 reverse strand.
25811	ENSG00000260896	0.0330795	ARLNC1	androgen receptor regulated long noncoding RNA 1	lincRNA	Chromosome 16: 80,826,074-80,892,682 reverse strand.
26265	ENSG00000144355	0.0472603	DLX1	distal-less homeobox 1	Protein coding	Chromosome 2: 172,084,740-172,089,677 forward strand.
29441	ENSG00000134184	-0.0305881	GSTM1	glutathione S-transferase mu 1	protein coding	Chromosome 1: 109,687,814-109,709,039 forward strand.
29880	ENSG00000188488	-0.0326754	SERPINA5	serpin family A member 5	protein coding	Chromosome 14: 94,561,442-94,593,118 forward strand.
30916	ENSG00000198353	0.0279203	HOXC4	homeobox C4	protein coding	Chromosome 12: 54,016,931-54,056,030 forward strand.
31604	ENSG00000105664	0.0314057	COMP	cartilage oligomeric matrix protein	protein coding	Chromosome 19: 18,782,773-18,791,305 reverse strand.
38412	ENSG00000165794	-0.0333442	SLC39A2	solute carrier family 39 member 2	protein coding	Chromosome 14: 20,999,255-21,001,871 forward strand.
44850	ENSG00000274326	0.0348425	AL359314.1	RNA gene	misc RNA	Chromosome 9: 76,779,657-76,779,917 forward strand.
47198	ENSG00000124233	-0.0522725	SEMG1	semenogelin 1	protein coding	Chromosome 20: 45,207,033-45,209,768 forward strand.
51014	ENSG00000242899	0.0346145	RPL7P16	ribosomal protein L7 pseudogene 16	Processed pseudogene	Chromosome 3: 132,243,528-132,244,265 reverse strand.
52309	ENSG00000223400	0.0363344	AP006748.1	novel transcript	lincRNA	Chromosome 21: 41,576,135-41,581,319 reverse strand.
52910	ENSG00000124157	-0.0405301	SEMG2	semenogelin 2	Protein coding	Chromosome 20: 45,221,300-45,224,458 forward strand.
59397	ENSG00000197757	0.0340341	HOXC6	homeobox C6	Protein coding	Chromosome 12: 53,990,624-54,030,823 forward strand
11041	ENSG00000176153.11	-0.0278971	GPX2	Glutathione Peroxidase 2	Protein coding	Chromosome 14: 64,939,152-64,942,905 reverse strand.
23459	ENSG00000250767.1	0.0279696	AC139783.1	Fumarate Hydratase (FH) Pseudogene	lncRNA	Chromosome 5: 33,997,044-33,997,724 reverse strand.
28911	ENSG00000101443.16	-0.0279861	WFDC2	WAP Four-Disulfide Core Domain 2	Protein coding	Chromosome 20: 45,469,753-45,481,532 forward strand.
36502	ENSG00000095713	-0.0272352	CRTAC1	cartilage acidic protein 1	protein coding	Chromosome 10: 97,865,000-98,030,828 reverse strand.
38100	ENSG00000186081	-0.0273765	KRT5	Keratin 5	Protein coding	Chromosome 12: 52,514,575-52,520,530 reverse strand.
4450	ENSG00000073282	-0.027097	TP63	Tumor Protein P63	Protein coding	Chromosome 3: 189,631,389-189,897,276 forward strand.
53412	ENSG00000211695	0.0271103	TRGV9	T cell receptor gamma variable 9	TR V gene	Chromosome 7: 38,317,017-38,318,861 reverse strand.
