## Supplementary Table 2 for "Principal component analysis of RNA-seq data unveils a novel prostate cancer-associated gene expression signature"

### Sheet: Readme
	Supplementary Table 2
	Tab Content:	Gene Classification, Disease Association and Gene Product Expression
		Legend:
		D	Driver
		D?	Putative driver
		B	Biomarker
		NOA	Non-Oncogen Addiction
		ND	No Data
		a	Integrated Proteomics or The Human Protein Atlas or RNA-gene expression
		EC	Extracellular
		IC	Intracellular
		PM	Plasma Membrane
		?	Ambiguos info

### Sheet: Table
PRAD-TCGA	Genecards	Ensembl	Text-mining			Genecards
RNAseq-ID	Gene Name	Biotype	Pca Association	Association	Driver; Biomarker;Other	Disease Association	URL	Gene Product Expressiona
								Prostate	Other tissues	Localization
597	OR51E2	Protein coding	YES	over-expression	D;B;ND	MalaCards: No disorders were found for OR51E2 Gene.	https://www.genecards.org/cgi-bin/carddisp.pl?gene=OR51E2&keywords=OR51E2	ND	ND	PM
679	AP001610.2	lincRNA	ND	ND	ND;ND;ND	MalaCards: No data available.	https://www.genecards.org/cgi-bin/carddisp.pl?gene=ENSG00000232806&keywords=AP001610	YES	>10	ND
1070	SIM2	Protein coding	YES	over-expression	D?; ND;ND	MalaCards: down syndrome.	https://www.genecards.org/cgi-bin/carddisp.pl?gene=SIM2&keywords=SIM2	ND	2	IC, nucleus
12766	ACTC1	Protein coding	ND	ND	ND;ND;ND	MalaCards: 94 diseases, no prostate cancer, 2 other tumors.	https://www.genecards.org/cgi-bin/carddisp.pl?gene=ACTC1&keywords=ACTC1	ND	5	IC, cytoplasm
1346	AP002498.1	antisense	ND	ND	ND;ND;ND	MalaCards: No data available.	https://www.genecards.org/cgi-bin/carddisp.pl?gene=ENSG00000254988&keywords=AP002498	YES	>10	ND
3409	AC092535.4	antisense to SPON2	ND	ND	ND;ND;ND	MalaCards: No data available.	https://www.genecards.org/cgi-bin/carddisp.pl?gene=ENSG00000273179&keywords=AC092535	ND	ND	ND
5302	HPN	Protein coding	YES	over-expression	D;B;ND	Mala cards: prostate cancer 1.	https://www.genecards.org/cgi-bin/carddisp.pl?gene=HPN&keywords=HPN	YES	>10	EC
6083	SLC45A2	Protein coding	YES	ND	D?;B;ND	MalaCards: 18 disease, 1 cancer (melanome).	https://www.genecards.org/cgi-bin/carddisp.pl?gene=SLC45A2&keywords=SLC45A2	NO	3	PM
6202	TDRD1	Protein coding	YES	over-expression	D?;B;ND	MalaCards: No disorders were found for TDRD1 Gene.	https://www.genecards.org/cgi-bin/carddisp.pl?gene=TDRD1&keywords=TDRD1	ND	5	IC, nucleus
10230	PCA3	Antisense	YES	over-expression	D;B;ND	MalaCards: 7 diseases, none cancer.	https://www.genecards.org/cgi-bin/carddisp.pl?gene=PCA3&keywords=PCA3	YES	>10	EC (low confidence)
19073	TRGC1	TR C gene	YES	over-expression	ND;ND;ND	MalaCards:No disorders were found for TRGC1 Gene.	https://www.genecards.org/cgi-bin/carddisp.pl?gene=TRGC1&keywords=TRGC1	ND	ND	ND
20094	PCAT14	lincRNA	YES	downregulation	D;B;ND	MalaCards: No data available.	https://www.genecards.org/cgi-bin/carddisp.pl?gene=PCAT14&keywords=PCAT14	ND	ND	ND
21927	AMACR	Protein coding	YES	over-expression, polymorphism	D;B;ND	MalaCards: 35 diseases, including prostate cancer.	https://www.genecards.org/cgi-bin/carddisp.pl?gene=AMACR&keywords=AMACR	YES	>10	IC, cytoplasm
25811	ARLNC1	lincRNA	YES	over-expression	D;ND;ND	MalaCards: No data available.	https://www.genecards.org/cgi-bin/carddisp.pl?gene=ARLNC1&keywords=ARLNC1	ND	ND	ND
26265	DLX1	Protein coding	YES	over-expression	D;B;ND	MalaCards: 4 diceases, none cancer.	https://www.genecards.org/cgi-bin/carddisp.pl?gene=DLX1&keywords=DLX1	ND	4	IC, nucleus
29441	GSTM1	protein coding	YES	downregulation, polymorphism	ND;ND;Risk factor	MalaCards: 61 diseases, not prostate cancer.	https://www.genecards.org/cgi-bin/carddisp.pl?gene=GSTM1&keywords=GSTM1	YES	>10	EC, IC
29880	SERPINA5	protein coding	YES	downregulation	D?;ND;ND	MalaCards: none prostate.	https://www.genecards.org/cgi-bin/carddisp.pl?gene=SERPINA5&keywords=SERPINA5	YES	>10	EC
30916	HOXC4	protein coding	YES	over-expression?	D?;ND;ND	MalaCards: No data available.	https://www.genecards.org/cgi-bin/carddisp.pl?gene=HOXC4&keywords=HOXC4	ND	ND	IC, nucleus
31604	COMP	protein coding	ND	over-expression	D?;B;ND	MalaCards: 36 diseases, none cancer.	https://www.genecards.org/cgi-bin/carddisp.pl?gene=COMP&keywords=COMP	YES	> 10	EC
38412	SLC39A2	protein coding	YES	downregulation	D?;ND;ND	MalaCards: 1 disease, no cancer.	https://www.genecards.org/cgi-bin/carddisp.pl?gene=SLC39A2&keywords=SLC39A2	ND	ND	PM
44850	AL359314.1	misc RNA	Putative	ND	ND;ND;ND	MalaCards: No data available.	https://www.genecards.org/cgi-bin/carddisp.pl?gene=ENSG00000274326&keywords=AL359314,1	ND	ND	ND
47198	SEMG1	protein coding	YES	ND	ND;B;ND	MalaCards: No data available.	https://www.genecards.org/cgi-bin/carddisp.pl?gene=SEMG1&keywords=SEMG1	YES	>10	EC
51014	RPL7P16	Processed pseudogene	ND	ND	ND;ND;ND	MalaCards: No data available.	https://www.genecards.org/cgi-bin/carddisp.pl?gene=RPL7P16&keywords=RPL7P16	YES	>10	ND
52309	AP006748.1	lincRNA	?	ND	ND;ND;ND	MalaCards: No data available.	https://www.genecards.org/cgi-bin/carddisp.pl?gene=ENSG00000223400&keywords=AP006748,1	YES	>10	ND
52910	SEMG2	Protein coding	YES	ND	ND;B;ND	MalaCards: No data available.	https://www.genecards.org/cgi-bin/carddisp.pl?gene=SEMG2&keywords=SEMG2	YES	>10	EC
59397	HOXC6	Protein coding	YES	over-expression	D;B;ND	MalaCards: No data available.	https://www.genecards.org/cgi-bin/carddisp.pl?gene=HOXC6&keywords=HOXC6	ND	1	IC
11041	GPX2	Protein coding	YES	over-expression	D?;B;NOA?	MalaCards: colon cancer, barrett esophagus.	https://www.genecards.org/cgi-bin/carddisp.pl?gene=GPX2&keywords=GPX2	YES	>10	IC, EC
23459	AC139783.1	lncRNA	ND	ND	ND;ND;ND	MalaCards: No data available.	https://www.genecards.org/cgi-bin/carddisp.pl?gene=ENSG00000250767&keywords=AC139783,1	YES	>10	ND
28911	WFDC2	Protein coding	NO	over-expression	D?;B;ND	MalaCards:Ovarian cancer.	https://www.genecards.org/cgi-bin/carddisp.pl?gene=WFDC2&keywords=WFDC2	NO	>10	EC
36502	CRTAC1	protein coding	ND	ND	ND;ND;ND	MalaCards: No data available	https://www.genecards.org/cgi-bin/carddisp.pl?gene=CRTAC1&keywords=CRTAC1	YES	> 10	EC, PM
38100	KRT5	Protein coding	YES	ND	ND;ND;ND	MalaCards:181 diseases, some cancer including prostate.	https://www.genecards.org/cgi-bin/carddisp.pl?gene=KRT5	?	5	IC, PM, EC
4450	TP63	Protein coding	YES	downregulation	D?;B;ND	MalaCards: 97 diseases cervical cancer, head and neck cancer, lung cancer, urothelial cancer.	https://www.genecards.org/cgi-bin/carddisp.pl?gene=TP63&keywords=TP63	?	> 5	IC, cytoplasm, nucleus, EC
53412	TRGV9	TR V gene	NO	ND	ND;ND;ND	MalaCards:No disorders were found for TRGV9 Gene.	https://www.genecards.org/cgi-bin/carddisp.pl?gene=TRGV9&keywords=TRGV9	ND	ND	ND
