## Supplementary Table 3 for "Principal component analysis of RNA-seq data unveils a novel prostate cancer-associated gene expression signature"

### Sheet: Readme
	Supplementary Table 3	Enrichment analysis for Biological Process using the tool Enrich
		GO_Biological_Process_2018
	Tab Content:
	Tab 1	PC1
	Tab 2	PC2
	Tab 3	PC3

### Sheet: GO_Biological_Process_2018_PC1
Term	Overlap	P-value	Adjusted P-value	Old P-value	Old Adjusted P-value	Odds Ratio	Combined Score	Genes
regulation of serine-type endopeptidase activity (GO:1900003)	2020-02-11	0.000143857	0.734104	0	0	110.193	974.842	SEMG2;SEMG1
positive regulation of endopeptidase activity (GO:0010950)	2020-02-24	0.000712286	1	0	0	50.5051	366.012	SEMG2;SEMG1
antibacterial humoral response (GO:0019731)	1935-02-01	0.00151823	1	0	0	34.632	224.769	SEMG2;SEMG1
spermatogenesis (GO:0007283)	3/153	0.00202401	1	0	0	11.8835	73.7097	TDRD1;WFDC2;SERPINA5
male gamete generation (GO:0048232)	3/154	0.00206192	1	0	0	11.8064	73.012	TDRD1;WFDC2;SERPINA5
protein heterooligomerization (GO:0051291)	1949-02-01	0.00295778	1	0	0	24.7372	144.052	SEMG2;SEMG1
positive regulation of blood pressure (GO:0045777)	2020-01-06	0.00986038	1	0	0	101.01	466.589	OR51E2
positive regulation of fibroblast apoptotic process (GO:2000271)	2020-01-06	0.00986038	1	0	0	101.01	466.589	TP63
positive regulation of hormone metabolic process (GO:0032352)	2020-01-06	0.00986038	1	0	0	101.01	466.589	HPN
negative regulation of calcium ion import (GO:0090281)	2020-01-07	0.0114946	1	0	0	86.5801	386.656	SEMG1
xenobiotic catabolic process (GO:0042178)	2020-01-07	0.0114946	1	0	0	86.5801	386.656	GSTM1
basement membrane organization (GO:0071711)	2020-01-08	0.0131262	1	0	0	75.7576	328.269	HPN
regulation of fibroblast apoptotic process (GO:2000269)	2020-01-08	0.0131262	1	0	0	75.7576	328.269	TP63
detection of mechanical stimulus involved in sensory perception (GO:0050974)	2020-01-09	0.0147552	1	0	0	67.3401	283.917	HPN
regulation of flagellated sperm motility (GO:1901317)	2020-01-09	0.0147552	1	0	0	67.3401	283.917	SEMG1
positive regulation of developmental process (GO:0051094)	2/113	0.0149039	1	0	0	10.7267	45.1181	DLX1;HPN
mitotic G1/S transition checkpoint (GO:0044819)	2020-01-10	0.0163815	1	0	0	60.6061	249.188	TP63
skeletal muscle thin filament assembly (GO:0030240)	2020-01-10	0.0163815	1	0	0	60.6061	249.188	ACTC1
mitotic G1 DNA damage checkpoint (GO:0031571)	2020-01-10	0.0163815	1	0	0	60.6061	249.188	TP63
G1 DNA damage checkpoint (GO:0044783)	2020-01-10	0.0163815	1	0	0	60.6061	249.188	TP63
regulation of plasminogen activation (GO:0010755)	2020-01-10	0.0163815	1	0	0	60.6061	249.188	HPN
heart process (GO:0003015)	2020-01-11	0.0180053	1	0	0	55.0964	221.327	ACTC1
cochlea morphogenesis (GO:0090103)	2020-01-11	0.0180053	1	0	0	55.0964	221.327	HPN
hemidesmosome assembly (GO:0031581)	2020-01-11	0.0180053	1	0	0	55.0964	221.327	KRT5
hepatocyte growth factor receptor signaling pathway (GO:0048012)	2020-01-11	0.0180053	1	0	0	55.0964	221.327	HPN
cell-substrate junction assembly (GO:0007044)	2020-01-11	0.0180053	1	0	0	55.0964	221.327	KRT5
response to thyroid hormone (GO:0097066)	2020-01-11	0.0180053	1	0	0	55.0964	221.327	HPN
skeletal myofibril assembly (GO:0014866)	2020-01-12	0.0196265	1	0	0	50.5051	198.529	ACTC1
cellular response to fatty acid (GO:0071398)	2020-01-12	0.0196265	1	0	0	50.5051	198.529	OR51E2
response to fatty acid (GO:0070542)	2020-01-13	0.0212451	1	0	0	46.62	179.563	OR51E2
DNA damage response, signal transduction by p53 class mediator resulting in transcription of p21 class mediator (GO:0006978)	2020-01-13	0.0212451	1	0	0	46.62	179.563	TP63
DNA damage response, signal transduction resulting in transcription (GO:0042772)	2020-01-14	0.0228611	1	0	0	43.29	163.564	TP63
response to X-ray (GO:0010165)	2020-01-15	0.0244745	1	0	0	40.404	149.904	TP63
regulation of water loss via skin (GO:0033561)	2020-01-16	0.0260853	1	0	0	37.8788	138.121	TP63
establishment of skin barrier (GO:0061436)	2020-01-16	0.0260853	1	0	0	37.8788	138.121	TP63
positive regulation of protein processing (GO:0010954)	2020-01-17	0.0276935	1	0	0	35.6506	127.863	HPN
cardiac myofibril assembly (GO:0055003)	2020-01-17	0.0276935	1	0	0	35.6506	127.863	ACTC1
positive regulation by host of viral transcription (GO:0043923)	2020-01-17	0.0276935	1	0	0	35.6506	127.863	HPN
positive regulation of nitrogen compound metabolic process (GO:0051173)	2020-01-17	0.0276935	1	0	0	35.6506	127.863	HPN
negative regulation of programmed cell death (GO:0043069)	3/408	0.0292539	1	0	0	4.45633	15.7386	COMP;HPN;TP63
piRNA metabolic process (GO:0034587)	2020-01-18	0.0292992	1	0	0	33.67	118.862	TDRD1
regulation of cellular response to transforming growth factor beta stimulus (GO:1903844)	2020-01-18	0.0292992	1	0	0	33.67	118.862	DLX1
muscle tissue morphogenesis (GO:0060415)	2020-01-19	0.0309023	1	0	0	31.8979	110.907	ACTC1
negative regulation of calcium ion transport (GO:0051926)	2020-01-19	0.0309023	1	0	0	31.8979	110.907	SEMG1
steroid hormone mediated signaling pathway (GO:0043401)	2020-01-20	0.0325028	1	0	0	30.303	103.831	OR51E2
intrinsic apoptotic signaling pathway in response to DNA damage by p53 class mediator (GO:0042771)	2020-01-20	0.0325028	1	0	0	30.303	103.831	TP63
cellular response to steroid hormone stimulus (GO:0071383)	2020-01-20	0.0325028	1	0	0	30.303	103.831	OR51E2
zinc II ion transport (GO:0006829)	2020-01-21	0.0341008	1	0	0	28.86	97.5017	SLC39A2
glutathione derivative metabolic process (GO:1901685)	2020-01-22	0.0356962	1	0	0	27.5482	91.8102	GSTM1
glutathione derivative biosynthetic process (GO:1901687)	2020-01-22	0.0356962	1	0	0	27.5482	91.8102	GSTM1
regulation of calcium ion import (GO:0090279)	2020-01-22	0.0356962	1	0	0	27.5482	91.8102	SEMG1
inner ear morphogenesis (GO:0042472)	2020-01-22	0.0356962	1	0	0	27.5482	91.8102	HPN
zinc II ion transmembrane transport (GO:0071577)	2020-01-23	0.037289	1	0	0	26.3505	86.6681	SLC39A2
positive regulation of blood circulation (GO:1903524)	2020-01-23	0.037289	1	0	0	26.3505	86.6681	OR51E2
limb development (GO:0060173)	2020-01-24	0.0388793	1	0	0	25.2525	82.0023	COMP
negative regulation of epithelial to mesenchymal transition (GO:0010719)	2020-01-25	0.0404671	1	0	0	24.2424	77.7519	HPN
positive regulation of cell differentiation (GO:0045597)	2/194	0.040599	1	0	0	6.24805	20.0188	DLX1;TP63
response to gamma radiation (GO:0010332)	2020-01-26	0.0420523	1	0	0	23.31	73.8658	TP63
negative regulation of catalytic activity (GO:0043086)	2020-01-26	0.0420523	1	0	0	23.31	73.8658	SERPINA5
cardiac muscle cell development (GO:0055013)	2020-01-27	0.043635	1	0	0	22.4467	70.3007	ACTC1
transition metal ion transport (GO:0000041)	2020-01-27	0.043635	1	0	0	22.4467	70.3007	SLC39A2
modulation by host of viral transcription (GO:0043921)	2020-01-27	0.043635	1	0	0	22.4467	70.3007	HPN
negative regulation of apoptotic process (GO:0043066)	3/485	0.0451849	1	0	0	3.74883	11.6101	COMP;HPN;TP63
regulation of protein insertion into mitochondrial membrane involved in apoptotic signaling pathway (GO:1900739)	2020-01-30	0.0483678	1	0	0	20.202	61.1903	TP63
positive regulation of protein insertion into mitochondrial membrane involved in apoptotic signaling pathway (GO:1900740)	2020-01-30	0.0483678	1	0	0	20.202	61.1903	TP63
positive regulation of transcription from RNA polymerase II promoter (GO:0045944)	4/848	0.0495644	1	0	0	2.85878	8.58914	DLX1;HOXC4;SIM2;TP63
protein oligomerization (GO:0051259)	2/217	0.0496529	1	0	0	5.58581	16.7725	SEMG2;SEMG1
negative regulation of BMP signaling pathway (GO:0030514)	1932-01-01	0.0515103	1	0	0	18.9394	56.1737	DLX1
positive regulation of Notch signaling pathway (GO:0045747)	1933-01-01	0.0530778	1	0	0	18.3655	53.9209	TP63
ncRNA metabolic process (GO:0034660)	1934-01-01	0.0546428	1	0	0	17.8253	51.8171	TDRD1
positive regulation of osteoblast differentiation (GO:0045669)	1935-01-01	0.0562053	1	0	0	17.316	49.8484	TP63
cardiac muscle tissue development (GO:0048738)	1936-01-01	0.0577653	1	0	0	16.835	48.0028	ACTC1
cardiac muscle tissue morphogenesis (GO:0055008)	1936-01-01	0.0577653	1	0	0	16.835	48.0028	ACTC1
positive regulation of mitochondrial outer membrane permeabilization involved in apoptotic signaling pathway (GO:1901030)	1937-01-01	0.0593228	1	0	0	16.38	46.2696	TP63
defense response to bacterium (GO:0042742)	2/241	0.0598026	1	0	0	5.02955	14.1668	SEMG2;SEMG1
actin-myosin filament sliding (GO:0033275)	1938-01-01	0.0608778	1	0	0	15.949	44.6393	ACTC1
muscle filament sliding (GO:0030049)	1938-01-01	0.0608778	1	0	0	15.949	44.6393	ACTC1
mitotic DNA damage checkpoint (GO:0044773)	1939-01-01	0.0624303	1	0	0	15.54	43.1034	TP63
positive regulation of viral transcription (GO:0050434)	1941-01-01	0.0655278	1	0	0	14.782	40.285	HPN
intrinsic apoptotic signaling pathway by p53 class mediator (GO:0072332)	1943-01-01	0.0686154	1	0	0	14.0944	37.7623	TP63
heart contraction (GO:0060047)	1944-01-01	0.0701555	1	0	0	13.7741	36.5984	ACTC1
myofibril assembly (GO:0030239)	1947-01-01	0.074761	1	0	0	12.8949	33.4424	ACTC1
positive regulation of macromolecule metabolic process (GO:0010604)	2/276	0.0757549	1	0	0	4.39174	11.3318	ACTC1;HPN
intrinsic apoptotic signaling pathway in response to DNA damage (GO:0008630)	1948-01-01	0.0762912	1	0	0	12.6263	32.4899	TP63
glutathione metabolic process (GO:0006749)	1949-01-01	0.077819	1	0	0	12.3686	31.5816	GSTM1
antimicrobial humoral immune response mediated by antimicrobial peptide (GO:0061844)	1949-01-01	0.077819	1	0	0	12.3686	31.5816	SEMG1
blood circulation (GO:0008015)	1950-01-01	0.0793444	1	0	0	12.1212	30.7146	ACTC1
heart morphogenesis (GO:0003007)	1950-01-01	0.0793444	1	0	0	12.1212	30.7146	ACTC1
positive regulation of ossification (GO:0045778)	1952-01-01	0.0823877	1	0	0	11.655	29.0946	TP63
proteolysis (GO:0006508)	2/291	0.082968	1	0	0	4.16536	10.3688	HPN;WFDC2
negative regulation of cellular response to transforming growth factor beta stimulus (GO:1903845)	1953-01-01	0.0839057	1	0	0	11.4351	28.3369	DLX1
negative regulation of cellular response to growth factor stimulus (GO:0090288)	1955-01-01	0.0869344	1	0	0	11.0193	26.9157	DLX1
regulation of BMP signaling pathway (GO:0030510)	1956-01-01	0.0884451	1	0	0	10.8225	26.2486	DLX1
protein homotetramerization (GO:0051289)	1957-01-01	0.0899534	1	0	0	10.6326	25.6083	TP63
regulation of transcription from RNA polymerase II promoter (GO:0006357)	5/1478	0.0927757	1	0	0	2.05027	4.87467	DLX1;HOXC4;SIM2;TP63;HOXC6
negative regulation of peptidase activity (GO:0010466)	1962-01-01	0.0974586	1	0	0	9.77517	22.7598	SERPINA5
negative regulation of neuron differentiation (GO:0045665)	1964-01-01	0.100444	1	0	0	9.4697	21.7628	DLX1
regulation of cell division (GO:0051302)	1965-01-01	0.101933	1	0	0	9.32401	21.2908	TP63
cellular response to light stimulus (GO:0071482)	1966-01-01	0.10342	1	0	0	9.18274	20.8353	TP63
negative regulation of epithelial cell proliferation (GO:0050680)	1966-01-01	0.10342	1	0	0	9.18274	20.8353	HPN
cellular response to UV (GO:0034644)	1967-01-01	0.104904	1	0	0	9.04568	20.3954	TP63
regulation of endopeptidase activity (GO:0052548)	1968-01-01	0.106386	1	0	0	8.91266	19.9705	SERPINA5
regulation of epithelial to mesenchymal transition (GO:0010717)	1968-01-01	0.106386	1	0	0	8.91266	19.9705	HPN
regulation of osteoblast differentiation (GO:0045667)	1969-01-01	0.107865	1	0	0	8.78349	19.5597	TP63
regulation of Notch signaling pathway (GO:0008593)	1970-01-01	0.109342	1	0	0	8.65801	19.1625	TP63
positive regulation of transcription, DNA-templated (GO:0045893)	4/1120	0.110765	1	0	0	2.1645	4.76265	DLX1;HOXC4;SIM2;TP63
actomyosin structure organization (GO:0031032)	1971-01-01	0.110817	1	0	0	8.53606	18.7783	ACTC1
positive regulation of growth (GO:0045927)	1971-01-01	0.110817	1	0	0	8.53606	18.7783	HPN
regulation of neuron death (GO:1901214)	1972-01-01	0.112289	1	0	0	8.41751	18.4064	TP63
regulation of epithelial cell proliferation (GO:0050678)	1972-01-01	0.112289	1	0	0	8.41751	18.4064	HPN
negative regulation of transmembrane receptor protein serine/threonine kinase signaling pathway (GO:0090101)	1977-01-01	0.119616	1	0	0	7.87092	16.7137	DLX1
response to ionizing radiation (GO:0010212)	1977-01-01	0.119616	1	0	0	7.87092	16.7137	TP63
extracellular matrix disassembly (GO:0022617)	1978-01-01	0.121074	1	0	0	7.77001	16.4052	HPN
regulation of hydrolase activity (GO:0051336)	1980-01-01	0.123984	1	0	0	7.57576	15.8152	SERPINA5
sensory perception of sound (GO:0007605)	1981-01-01	0.125435	1	0	0	7.48223	15.5329	HPN
epidermis development (GO:0008544)	1981-01-01	0.125435	1	0	0	7.48223	15.5329	KRT5
positive regulation of protein secretion (GO:0050714)	1982-01-01	0.126884	1	0	0	7.39098	15.2586	OR51E2
DNA damage response, signal transduction by p53 class mediator (GO:0030330)	1982-01-01	0.126884	1	0	0	7.39098	15.2586	TP63
negative regulation of endopeptidase activity (GO:0010951)	1983-01-01	0.12833	1	0	0	7.30194	14.992	SERPINA5
positive regulation of gene expression (GO:0010628)	3/771	0.133064	1	0	0	2.35821	4.75634	ACTC1;HPN;TP63
cellular response to BMP stimulus (GO:0071773)	1987-01-01	0.134093	1	0	0	6.96621	13.9966	DLX1
divalent metal ion transport (GO:0070838)	1988-01-01	0.135528	1	0	0	6.88705	13.7643	SLC39A2
regulation of neuron apoptotic process (GO:0043523)	1989-01-01	0.136961	1	0	0	6.80967	13.538	TP63
protein tetramerization (GO:0051262)	1990-01-01	0.138391	1	0	0	6.73401	13.3176	TP63
cellular response to acid chemical (GO:0071229)	1991-01-01	0.139819	1	0	0	6.66001	13.1029	OR51E2
positive regulation of cellular metabolic process (GO:0031325)	1992-01-01	0.141245	1	0	0	6.58762	12.8937	HPN
skin development (GO:0043588)	1994-01-01	0.14409	1	0	0	6.44745	12.4908	TP63
positive regulation of protein localization to membrane (GO:1905477)	1995-01-01	0.145509	1	0	0	6.37959	12.2968	TP63
negative regulation of cell motility (GO:2000146)	1997-01-01	0.14834	1	0	0	6.24805	11.9228	SEMG1
positive regulation of neuron differentiation (GO:0045666)	1998-01-01	0.149752	1	0	0	6.18429	11.7426	DLX1
positive regulation of cell growth (GO:0030307)	1998-01-01	0.149752	1	0	0	6.18429	11.7426	HPN
response to UV (GO:0009411)	1998-01-01	0.149752	1	0	0	6.18429	11.7426	TP63
regulation of apoptotic process (GO:0042981)	3/815	0.149887	1	0	0	2.2309	4.23397	COMP;HPN;TP63
cellular response to transforming growth factor beta stimulus (GO:0071560)	1/100	0.152569	1	0	0	6.06061	11.3948	DLX1
peptide metabolic process (GO:0006518)	1/104	0.158177	1	0	0	5.82751	10.7462	GSTM1
positive regulation of epithelial cell proliferation (GO:0050679)	1/107	0.162359	1	0	0	5.66412	10.2971	HPN
negative regulation of hydrolase activity (GO:0051346)	1/108	0.163749	1	0	0	5.61167	10.1539	SERPINA5
positive regulation of establishment of protein localization to mitochondrion (GO:1903749)	1/110	0.166521	1	0	0	5.50964	9.87677	TP63
cellular response to oxidative stress (GO:0034599)	1/115	0.173413	1	0	0	5.27009	9.23362	GPX2
actin filament organization (GO:0007015)	1/120	0.18025	1	0	0	5.05051	8.6536	ACTC1
regulation of cell differentiation (GO:0045595)	1/121	0.18161	1	0	0	5.00877	8.54441	DLX1
sulfur compound biosynthetic process (GO:0044272)	1/122	0.182969	1	0	0	4.96771	8.43735	GSTM1
negative regulation of multicellular organismal process (GO:0051241)	1/125	0.187032	1	0	0	4.84848	8.12838	HPN
muscle contraction (GO:0006936)	1/137	0.203087	1	0	0	4.4238	7.05208	ACTC1
regulation of signal transduction by p53 class mediator (GO:1901796)	1/138	0.204411	1	0	0	4.39174	6.97244	TP63
cellular response to growth factor stimulus (GO:0071363)	1/139	0.205733	1	0	0	4.36015	6.89417	DLX1
inorganic cation transmembrane transport (GO:0098662)	1/140	0.207052	1	0	0	4.329	6.81725	SLC39A2
positive regulation of cellular process (GO:0048522)	2/519	0.210822	1	0	0	2.33549	3.63575	DLX1;HPN
skeletal system development (GO:0001501)	1/146	0.214926	1	0	0	4.1511	6.38216	COMP
negative regulation of cell differentiation (GO:0045596)	1/150	0.220133	1	0	0	4.0404	6.11525	HPN
negative regulation of transcription from RNA polymerase II promoter (GO:0000122)	2/565	0.238921	1	0	0	2.14535	3.07133	DLX1;TP63
cellular response to lipid (GO:0071396)	1/178	0.255656	1	0	0	3.40483	4.64394	OR51E2
organonitrogen compound biosynthetic process (GO:1901566)	1/181	0.259367	1	0	0	3.3484	4.5187	GSTM1
protein homooligomerization (GO:0051260)	1/190	0.270395	1	0	0	3.18979	4.17184	TP63
regulation of cell growth (GO:0001558)	1/201	0.283656	1	0	0	3.01523	3.79916	HPN
positive regulation of multicellular organismal process (GO:0051240)	1/202	0.28485	1	0	0	3.0003	3.76775	HPN
positive regulation of signal transduction (GO:0009967)	1/206	0.289607	1	0	0	2.94204	3.64587	TP63
extracellular matrix organization (GO:0030198)	1/229	0.316368	1	0	0	2.64655	3.04579	COMP
apoptotic process (GO:0006915)	1/231	0.318648	1	0	0	2.62364	3.00057	TP63
regulation of programmed cell death (GO:0043067)	1/268	0.359527	1	0	0	2.26142	2.31336	TP63
cellular response to oxygen-containing compound (GO:1901701)	1/274	0.365927	1	0	0	2.2119	2.22367	OR51E2
negative regulation of transcription, DNA-templated (GO:0045892)	2/813	0.390347	1	0	0	1.49092	1.40254	DLX1;TP63
positive regulation of apoptotic process (GO:0043065)	1/307	0.400038	1	0	0	1.97414	1.8087	TP63
negative regulation of cell proliferation (GO:0008285)	1/363	0.453893	1	0	0	1.66959	1.3188	HPN
transmembrane receptor protein tyrosine kinase signaling pathway (GO:0007169)	1/396	0.483401	1	0	0	1.53046	1.1125	HPN
regulation of transcription, DNA-templated (GO:0006355)	3/1598	0.497459	1	0	0	1.13779	0.794451	SIM2;TP63;HOXC6
regulation of intracellular signal transduction (GO:1902531)	1/422	0.505555	1	0	0	1.43616	0.979604	TP63
regulation of gene expression (GO:0010468)	2/1037	0.516204	1	0	0	1.16887	0.77292	ACTC1;HPN
negative regulation of nucleic acid-templated transcription (GO:1903507)	1/444	0.523579	1	0	0	1.365	0.883248	TP63
nervous system development (GO:0007399)	1/455	0.53235	1	0	0	1.332	0.839766	SIM2
cellular protein metabolic process (GO:0044267)	1/484	0.554731	1	0	0	1.25219	0.737882	SEMG1
positive regulation of nucleic acid-templated transcription (GO:1903508)	1/502	0.568096	1	0	0	1.20729	0.682682	TP63
negative regulation of cellular macromolecule biosynthetic process (GO:2000113)	1/512	0.575352	1	0	0	1.18371	0.654325	TP63
negative regulation of gene expression (GO:0010629)	1/618	0.645351	1	0	0	0.980681	0.4295	TP63

### Sheet: GO_Biological_Process_2018_PC2
Term	Overlap	P-value	Adjusted P-value	Old P-value	Old Adjusted P-value	Odds Ratio	Combined Score	Genes
complement activation, classical pathway (GO:0006958)	24/123	1.98885e-48	1.01491e-44	0	0	125.885	13826.8	IGHV5-51;IGHV3-30;IGHV3-21;IGHV3-11;IGHV3-33;IGHV1-2;IGHV4-34;IGHV3-23;IGKV1-5;IGHV4-59;IGLV3-1;IGHV1-46;IGHV4-39;IGHV3-15;IGHV3-49;IGHV1-18;IGLV2-11;IGLV3-25;IGLV1-40;IGLV2-14;IGLV2-23;IGKV4-1;IGHV1-69D;IGKV3-20
humoral immune response mediated by circulating immunoglobulin (GO:0002455)	24/125	3.05028e-48	7.78278e-45	0	0	123.871	13552.6	IGHV5-51;IGHV3-30;IGHV3-21;IGHV3-11;IGHV3-33;IGHV1-2;IGHV4-34;IGHV3-23;IGKV1-5;IGHV4-59;IGLV3-1;IGHV1-46;IGHV4-39;IGHV3-15;IGHV3-49;IGHV1-18;IGLV2-11;IGLV3-25;IGLV1-40;IGLV2-14;IGLV2-23;IGKV4-1;IGHV1-69D;IGKV3-20
regulation of protein activation cascade (GO:2000257)	18/108	6.66791e-34	1.13421e-30	0	0	107.527	8214.04	IGHV3-30;IGHV3-11;IGHV3-33;IGHV1-2;IGHV4-34;IGHV3-23;IGKV1-5;IGHV4-59;IGLV3-1;IGHV1-46;IGHV4-39;IGLV2-11;IGLV3-25;IGLV1-40;IGLV2-14;IGLV2-23;IGKV4-1;IGKV3-20
regulation of complement activation (GO:0030449)	18/109	7.982e-34	1.0183e-30	0	0	106.54	8119.52	IGHV3-30;IGHV3-11;IGHV3-33;IGHV1-2;IGHV4-34;IGHV3-23;IGKV1-5;IGHV4-59;IGLV3-1;IGHV1-46;IGHV4-39;IGLV2-11;IGLV3-25;IGLV1-40;IGLV2-14;IGLV2-23;IGKV4-1;IGKV3-20
regulation of humoral immune response (GO:0002920)	18/113	1.61045e-33	1.64363e-30	0	0	102.769	7759.97	IGHV3-30;IGHV3-11;IGHV3-33;IGHV1-2;IGHV4-34;IGHV3-23;IGKV1-5;IGHV4-59;IGLV3-1;IGHV1-46;IGHV4-39;IGLV2-11;IGLV3-25;IGLV1-40;IGLV2-14;IGLV2-23;IGKV4-1;IGKV3-20
regulation of immune effector process (GO:0002697)	18/114	1.91125e-33	1.62552e-30	0	0	101.868	7674.45	IGHV3-30;IGHV3-11;IGHV3-33;IGHV1-2;IGHV4-34;IGHV3-23;IGKV1-5;IGHV4-59;IGLV3-1;IGHV1-46;IGHV4-39;IGLV2-11;IGLV3-25;IGLV1-40;IGLV2-14;IGLV2-23;IGKV4-1;IGKV3-20
regulation of acute inflammatory response (GO:0002673)	18/121	6.0648e-33	4.42124e-30	0	0	95.9744	7119.65	IGHV3-30;IGHV3-11;IGHV3-33;IGHV1-2;IGHV4-34;IGHV3-23;IGKV1-5;IGHV4-59;IGLV3-1;IGHV1-46;IGHV4-39;IGLV2-11;IGLV3-25;IGLV1-40;IGLV2-14;IGLV2-23;IGKV4-1;IGKV3-20
regulation of protein processing (GO:0070613)	18/128	1.79387e-32	1.14427e-29	0	0	90.7258	6631.91	IGHV3-30;IGHV3-11;IGHV3-33;IGHV1-2;IGHV4-34;IGHV3-23;IGKV1-5;IGHV4-59;IGLV3-1;IGHV1-46;IGHV4-39;IGLV2-11;IGLV3-25;IGLV1-40;IGLV2-14;IGLV2-23;IGKV4-1;IGKV3-20
Fc-gamma receptor signaling pathway involved in phagocytosis (GO:0038096)	18/133	3.74521e-32	2.12353e-29	0	0	87.3151	6318.31	IGHV3-30;IGHV3-11;IGHV3-33;IGHV1-2;IGHV4-34;IGHV3-23;IGKV1-5;IGHV4-59;IGLV3-1;IGHV1-46;IGHV4-39;IGLV2-11;IGLV3-25;IGLV1-40;IGLV2-14;IGLV2-23;IGKV4-1;IGKV3-20
Fc-gamma receptor signaling pathway (GO:0038094)	18/134	4.32372e-32	2.2064e-29	0	0	86.6635	6258.71	IGHV3-30;IGHV3-11;IGHV3-33;IGHV1-2;IGHV4-34;IGHV3-23;IGKV1-5;IGHV4-59;IGLV3-1;IGHV1-46;IGHV4-39;IGLV2-11;IGLV3-25;IGLV1-40;IGLV2-14;IGLV2-23;IGKV4-1;IGKV3-20
Fc receptor mediated stimulatory signaling pathway (GO:0002431)	18/135	4.98587e-32	2.31299e-29	0	0	86.0215	6200.1	IGHV3-30;IGHV3-11;IGHV3-33;IGHV1-2;IGHV4-34;IGHV3-23;IGKV1-5;IGHV4-59;IGLV3-1;IGHV1-46;IGHV4-39;IGLV2-11;IGLV3-25;IGLV1-40;IGLV2-14;IGLV2-23;IGKV4-1;IGKV3-20
Fc-epsilon receptor signaling pathway (GO:0038095)	18/182	1.43908e-29	6.11969e-27	0	0	63.8072	4237.49	IGHV3-30;IGHV3-11;IGHV3-33;IGHV1-2;IGHV4-34;IGHV3-23;IGKV1-5;IGHV4-59;IGLV3-1;IGHV1-46;IGHV4-39;IGLV2-11;IGLV3-25;IGLV1-40;IGLV2-14;IGLV2-23;IGKV4-1;IGKV3-20
Fc receptor signaling pathway (GO:0038093)	18/183	1.59509e-29	6.26135e-27	0	0	63.4585	4207.81	IGHV3-30;IGHV3-11;IGHV3-33;IGHV1-2;IGHV4-34;IGHV3-23;IGKV1-5;IGHV4-59;IGLV3-1;IGHV1-46;IGHV4-39;IGLV2-11;IGLV3-25;IGLV1-40;IGLV2-14;IGLV2-23;IGKV4-1;IGKV3-20
receptor-mediated endocytosis (GO:0006898)	18/188	2.64535e-29	9.64229e-27	0	0	61.7708	4064.65	IGHV3-30;IGHV3-11;IGHV3-33;IGHV1-2;IGHV4-34;IGHV3-23;IGKV1-5;IGHV4-59;IGLV3-1;IGHV1-46;IGHV4-39;IGLV2-11;IGLV3-25;IGLV1-40;IGLV2-14;IGLV2-23;IGKV4-1;IGKV3-20
regulation of immune response (GO:0050776)	18/251	5.73755e-27	1.95192e-24	0	0	46.2665	2795.55	IGHV3-30;IGHV3-11;IGHV3-33;IGHV1-2;IGHV4-34;IGHV3-23;IGKV1-5;IGHV4-59;IGLV3-1;IGHV1-46;IGHV4-39;IGLV2-11;IGLV3-25;IGLV1-40;IGLV2-14;IGLV2-23;IGKV4-1;IGKV3-20
endocytosis (GO:0006897)	18/263	1.35904e-26	4.3345e-24	0	0	44.1555	2629.92	IGHV3-30;IGHV3-11;IGHV3-33;IGHV1-2;IGHV4-34;IGHV3-23;IGKV1-5;IGHV4-59;IGLV3-1;IGHV1-46;IGHV4-39;IGLV2-11;IGLV3-25;IGLV1-40;IGLV2-14;IGLV2-23;IGKV4-1;IGKV3-20
regulation of B cell activation (GO:0050864)	14/95	2.7123e-25	8.14169e-23	0	0	95.0764	5378.17	IGHV5-51;IGHV3-30;IGHV3-21;IGHV3-11;IGHV3-33;IGHV1-2;IGHV3-23;IGHV4-59;IGHV1-46;IGHV4-39;IGHV3-15;IGHV3-49;IGHV1-18;IGHV1-69D
plasma membrane invagination (GO:0099024)	14/103	9.07358e-25	2.57236e-22	0	0	87.6918	4854.55	IGHV5-51;IGHV3-30;IGHV3-21;IGHV3-11;IGHV3-33;IGHV1-2;IGHV3-23;IGHV4-59;IGHV1-46;IGHV4-39;IGHV3-15;IGHV3-49;IGHV1-18;IGHV1-69D
positive regulation of lymphocyte activation (GO:0051251)	14/104	1.04768e-24	2.81383e-22	0	0	86.8486	4795.39	IGHV5-51;IGHV3-30;IGHV3-21;IGHV3-11;IGHV3-33;IGHV1-2;IGHV3-23;IGHV4-59;IGHV1-46;IGHV4-39;IGHV3-15;IGHV3-49;IGHV1-18;IGHV1-69D
B cell receptor signaling pathway (GO:0050853)	14/104	1.04768e-24	2.67314e-22	0	0	86.8486	4795.39	IGHV5-51;IGHV3-30;IGHV3-21;IGHV3-11;IGHV3-33;IGHV1-2;IGHV3-23;IGHV4-59;IGHV1-46;IGHV4-39;IGHV3-15;IGHV3-49;IGHV1-18;IGHV1-69D
phagocytosis, engulfment (GO:0006911)	14/104	1.04768e-24	2.54585e-22	0	0	86.8486	4795.39	IGHV5-51;IGHV3-30;IGHV3-21;IGHV3-11;IGHV3-33;IGHV1-2;IGHV3-23;IGHV4-59;IGHV1-46;IGHV4-39;IGHV3-15;IGHV3-49;IGHV1-18;IGHV1-69D
positive regulation of B cell activation (GO:0050871)	14/119	7.69916e-24	1.78585e-21	0	0	75.9013	4039.54	IGHV5-51;IGHV3-30;IGHV3-21;IGHV3-11;IGHV3-33;IGHV1-2;IGHV3-23;IGHV4-59;IGHV1-46;IGHV4-39;IGHV3-15;IGHV3-49;IGHV1-18;IGHV1-69D
phagocytosis (GO:0006909)	14/135	4.90184e-23	1.08757e-20	0	0	66.9056	3436.93	IGHV5-51;IGHV3-30;IGHV3-21;IGHV3-11;IGHV3-33;IGHV1-2;IGHV3-23;IGHV4-59;IGHV1-46;IGHV4-39;IGHV3-15;IGHV3-49;IGHV1-18;IGHV1-69D
defense response to bacterium (GO:0042742)	15/241	2.67504e-21	5.6878e-19	0	0	40.1553	1902.17	IGHV5-51;IGHV3-30;IGHV3-21;IGHV3-11;IGHV3-33;IGHV1-2;IGHV3-23;IGHV4-59;IGHV1-46;IGHV4-39;IGHV3-15;IGHV3-49;IGHV1-18;IGHV1-69D;IGKV3-20
antigen receptor-mediated signaling pathway (GO:0050851)	14/257	5.11677e-19	1.04443e-16	0	0	35.145	1480.19	IGHV5-51;IGHV3-30;IGHV3-21;IGHV3-11;IGHV3-33;IGHV1-2;IGHV3-23;IGHV4-59;IGHV1-46;IGHV4-39;IGHV3-15;IGHV3-49;IGHV1-18;IGHV1-69D
glomerular filtration (GO:0003094)	2020-01-10	0.0153956	1	0	0	64.5161	269.269	IGKV3-20
renal filtration (GO:0097205)	2020-01-11	0.0169225	1	0	0	58.651	239.244	IGKV3-20
antibacterial humoral response (GO:0019731)	1935-01-01	0.0528881	1	0	0	18.4332	54.1857	IGKV3-20
negative regulation of nucleic acid-templated transcription (GO:1903507)	1/444	0.501664	1	0	0	1.45307	1.00236	ZBED6
negative regulation of cellular macromolecule biosynthetic process (GO:2000113)	1/512	0.552708	1	0	0	1.26008	0.747133	ZBED6
negative regulation of gene expression (GO:0010629)	1/618	0.622336	1	0	0	1.04395	0.495119	ZBED6
negative regulation of transcription, DNA-templated (GO:0045892)	1/813	0.724029	1	0	0	0.793556	0.256258	ZBED6
regulation of transcription from RNA polymerase II promoter (GO:0006357)	1/1478	0.907616	1	0	0	0.43651	0.0423123	ZBED6
regulation of transcription, DNA-templated (GO:0006355)	1/1598	0.924488	1	0	0	0.40373	0.031699	ZBED6

### Sheet: GO_Biological_Process_2018_PC3
Term	Overlap	P-value	Adjusted P-value	Old P-value	Old Adjusted P-value	Odds Ratio	Combined Score	Genes
regulation of B cell activation (GO:0050864)	1995-09-01	7.72761e-15	3.9434e-11	0	0	65.3358	2123.02	IGHG3;IGHM;IGHG4;IGHG2;IGKC;IGLC3;IGLC2;IGHA1;IGHA2
plasma membrane invagination (GO:0099024)	9/103	1.63872e-14	4.18118e-11	0	0	60.2611	1912.83	IGHG3;IGHM;IGHG4;IGHG2;IGKC;IGLC3;IGLC2;IGHA1;IGHA2
positive regulation of lymphocyte activation (GO:0051251)	9/104	1.79235e-14	3.04878e-11	0	0	59.6817	1889.08	IGHG3;IGHM;IGHG4;IGHG2;IGKC;IGLC3;IGLC2;IGHA1;IGHA2
phagocytosis, engulfment (GO:0006911)	9/104	1.79235e-14	2.28659e-11	0	0	59.6817	1889.08	IGHG3;IGHM;IGHG4;IGHG2;IGKC;IGLC3;IGLC2;IGHA1;IGHA2
B cell receptor signaling pathway (GO:0050853)	9/104	1.79235e-14	1.82927e-11	0	0	59.6817	1889.08	IGHG3;IGHM;IGHG4;IGHG2;IGKC;IGLC3;IGLC2;IGHA1;IGHA2
positive regulation of B cell activation (GO:0050871)	9/119	6.2251e-14	5.29445e-11	0	0	52.1588	1586.02	IGHG3;IGHM;IGHG4;IGHG2;IGKC;IGLC3;IGLC2;IGHA1;IGHA2
complement activation, classical pathway (GO:0006958)	9/123	8.43891e-14	6.15196e-11	0	0	50.4626	1519.09	IGHG3;IGHM;IGHG4;IGHG2;IGKC;IGLC3;IGLC2;IGHA1;IGHA2
humoral immune response mediated by circulating immunoglobulin (GO:0002455)	9/125	9.78765e-14	6.24329e-11	0	0	49.6552	1487.42	IGHG3;IGHM;IGHG4;IGHG2;IGKC;IGLC3;IGLC2;IGHA1;IGHA2
phagocytosis (GO:0006909)	9/135	1.98272e-13	1.1242e-10	0	0	45.977	1344.79	IGHG3;IGHM;IGHG4;IGHG2;IGKC;IGLC3;IGLC2;IGHA1;IGHA2
defense response to bacterium (GO:0042742)	10/241	8.77161e-13	4.47615e-10	0	0	28.6164	794.451	IGHG3;IGHM;IGHG4;IGHG2;IGKC;IGLC3;IGLC2;IGHA1;IGHA2;LTF
antigen receptor-mediated signaling pathway (GO:0050851)	9/257	6.64463e-11	3.0825e-08	0	0	24.1513	565.978	IGHG3;IGHM;IGHG4;IGHG2;IGKC;IGLC3;IGLC2;IGHA1;IGHA2
retina homeostasis (GO:0001895)	1938-05-01	2.16334e-09	9.19962e-07	0	0	90.7441	1810.49	IGHG3;IGKC;IGHA1;IGHA2;LTF
antibacterial humoral response (GO:0019731)	1935-04-01	1.80876e-07	7.10007e-05	0	0	78.8177	1223.68	IGHM;IGHA1;IGHA2;LTF
regulation of protein activation cascade (GO:2000257)	4/108	1.72097e-05	0.00627292	0	0	25.5428	280.205	IGHG3;IGHG4;IGHG2;IGKC
regulation of complement activation (GO:0030449)	4/109	1.78474e-05	0.00607169	0	0	25.3084	276.714	IGHG3;IGHG4;IGHG2;IGKC
regulation of humoral immune response (GO:0002920)	4/113	2.05736e-05	0.00656168	0	0	24.4126	263.448	IGHG3;IGHG4;IGHG2;IGKC
regulation of immune effector process (GO:0002697)	4/114	2.13004e-05	0.00639388	0	0	24.1984	260.297	IGHG3;IGHG4;IGHG2;IGKC
regulation of acute inflammatory response (GO:0002673)	4/121	2.69289e-05	0.00763433	0	0	22.7985	239.893	IGHG3;IGHG4;IGHG2;IGKC
regulation of protein processing (GO:0070613)	4/128	3.35796e-05	0.00901878	0	0	21.5517	222.017	IGHG3;IGHG4;IGHG2;IGKC
Fc-gamma receptor signaling pathway involved in phagocytosis (GO:0038096)	4/133	3.90166e-05	0.00995509	0	0	20.7415	210.558	IGHG3;IGHG4;IGHG2;IGKC
Fc-gamma receptor signaling pathway (GO:0038094)	4/134	4.01769e-05	0.00976299	0	0	20.5867	208.383	IGHG3;IGHG4;IGHG2;IGKC
Fc receptor mediated stimulatory signaling pathway (GO:0002431)	4/135	4.13623e-05	0.00959417	0	0	20.4342	206.246	IGHG3;IGHG4;IGHG2;IGKC
positive regulation of respiratory burst (GO:0060267)	2020-02-08	5.6534e-05	0.0125432	0	0	172.414	1686.32	IGHA1;IGHA2
regulation of respiratory burst (GO:0060263)	2020-02-10	9.06952e-05	0.0192841	0	0	137.931	1283.86	IGHA1;IGHA2
glomerular filtration (GO:0003094)	2020-02-10	9.06952e-05	0.0185127	0	0	137.931	1283.86	IGHA1;IGHA2
renal filtration (GO:0097205)	2020-02-11	0.00011075	0.0217369	0	0	125.392	1142.1	IGHA1;IGHA2
receptor-mediated endocytosis (GO:0006898)	4/188	0.000149417	0.0282398	0	0	14.6735	129.256	IGKC;SAA1;IGHA1;IGHA2
positive regulation of metabolic process (GO:0009893)	2020-02-18	0.000306155	0.0557968	0	0	76.6284	620.032	IGHA1;IGHA2
endocytosis (GO:0006897)	4/263	0.000535807	0.0942836	0	0	10.4891	79.0008	IGKC;SAA1;IGHA1;IGHA2
defense response to Gram-negative bacterium (GO:0050829)	1971-02-01	0.00474158	0.806543	0	0	19.4269	103.961	IGHM;LTF
epidermis development (GO:0008544)	1981-02-01	0.00612708	1	0	0	17.0285	86.761	KRT17;KRT15
regulation of osteoclast development (GO:2001204)	2020-01-06	0.00866951	1	0	0	114.943	545.741	LTF
positive regulation of osteoblast proliferation (GO:0033690)	2020-01-06	0.00866951	1	0	0	114.943	545.741	LTF
negative regulation of response to external stimulus (GO:0032102)	2/107	0.0104779	1	0	0	12.8908	58.7624	SAA1;LTF
positive regulation of toll-like receptor 4 signaling pathway (GO:0034145)	2020-01-08	0.0115432	1	0	0	86.2069	384.626	LTF
regulation of interleukin-1 secretion (GO:0050704)	2020-01-09	0.012977	1	0	0	76.6284	332.918	SAA1
membrane disruption in other organism (GO:0051673)	2020-01-09	0.012977	1	0	0	76.6284	332.918	LTF
macrophage migration (GO:1905517)	2020-01-10	0.0144088	1	0	0	68.9655	292.408	SAA1
macrophage chemotaxis (GO:0048246)	2020-01-10	0.0144088	1	0	0	68.9655	292.408	SAA1
negative regulation of lipopolysaccharide-mediated signaling pathway (GO:0031665)	2020-01-10	0.0144088	1	0	0	68.9655	292.408	LTF
negative regulation by host of viral process (GO:0044793)	2020-01-10	0.0144088	1	0	0	68.9655	292.408	LTF
modulation by host of viral process (GO:0044788)	2020-01-11	0.0158387	1	0	0	62.6959	259.894	LTF
positive regulation of interleukin-1 production (GO:0032732)	2020-01-12	0.0172665	1	0	0	57.4713	233.275	SAA1
negative regulation of ATPase activity (GO:0032780)	2020-01-12	0.0172665	1	0	0	57.4713	233.275	LTF
regulation of peptide secretion (GO:0002791)	2020-01-15	0.0215379	1	0	0	45.977	176.457	SAA1
regulation of toll-like receptor 4 signaling pathway (GO:0034143)	2020-01-16	0.0229578	1	0	0	43.1034	162.677	LTF
regulation of osteoblast proliferation (GO:0033688)	2020-01-16	0.0229578	1	0	0	43.1034	162.677	LTF
bone morphogenesis (GO:0060349)	2020-01-16	0.0229578	1	0	0	43.1034	162.677	LTF
negative regulation of cell development (GO:0010721)	2020-01-17	0.0243756	1	0	0	40.568	150.676	LTF
defense response to fungus (GO:0050832)	2020-01-17	0.0243756	1	0	0	40.568	150.676	LTF
negative regulation of osteoclast differentiation (GO:0045671)	2020-01-18	0.0257914	1	0	0	38.3142	140.142	LTF
regulation of lipopolysaccharide-mediated signaling pathway (GO:0031664)	2020-01-18	0.0257914	1	0	0	38.3142	140.142	LTF
regulation of viral process (GO:0050792)	2020-01-18	0.0257914	1	0	0	38.3142	140.142	LTF
acute-phase response (GO:0006953)	2020-01-18	0.0257914	1	0	0	38.3142	140.142	SAA1
positive regulation of toll-like receptor signaling pathway (GO:0034123)	2020-01-19	0.0272053	1	0	0	36.2976	130.829	LTF
innate immune response in mucosa (GO:0002227)	2020-01-19	0.0272053	1	0	0	36.2976	130.829	LTF
negative regulation of response to biotic stimulus (GO:0002832)	2020-01-19	0.0272053	1	0	0	36.2976	130.829	LTF
negative regulation of viral process (GO:0048525)	2020-01-21	0.0300271	1	0	0	32.8407	115.128	LTF
mucosal immune response (GO:0002385)	2020-01-24	0.034245	1	0	0	28.7356	96.9602	LTF
regulation of protein transport (GO:0051223)	2020-01-27	0.0384452	1	0	0	25.5428	83.2317	SAA1
acute inflammatory response (GO:0002526)	2020-01-28	0.0398413	1	0	0	24.6305	79.3806	SAA1
positive regulation of interleukin-1 secretion (GO:0050716)	2020-01-29	0.0412355	1	0	0	23.7812	75.8253	SAA1
negative regulation of tumor necrosis factor superfamily cytokine production (GO:1903556)	2020-01-31	0.044018	1	0	0	22.2469	69.4807	LTF
regulation of cytokine secretion (GO:0050707)	2020-01-31	0.044018	1	0	0	22.2469	69.4807	SAA1
positive regulation of bone mineralization (GO:0030501)	2020-01-31	0.044018	1	0	0	22.2469	69.4807	LTF
skeletal system morphogenesis (GO:0048705)	2020-01-31	0.044018	1	0	0	22.2469	69.4807	LTF
negative regulation of multi-organism process (GO:0043901)	1933-01-01	0.0467927	1	0	0	20.8986	63.9922	LTF
bone development (GO:0060348)	1934-01-01	0.0481771	1	0	0	20.284	61.5187	LTF
positive regulation of osteoblast differentiation (GO:0045669)	1935-01-01	0.0495596	1	0	0	19.7044	59.2035	LTF
endothelial cell migration (GO:0043542)	1935-01-01	0.0495596	1	0	0	19.7044	59.2035	S100A2
regulation of cysteine-type endopeptidase activity (GO:2000116)	1936-01-01	0.0509402	1	0	0	19.1571	57.0326	LTF
epithelial cell migration (GO:0010631)	1936-01-01	0.0509402	1	0	0	19.1571	57.0326	S100A2
regulation of ATPase activity (GO:0043462)	1940-01-01	0.056443	1	0	0	17.2414	49.5608	LTF
lymphocyte chemotaxis (GO:0048247)	1944-01-01	0.0619151	1	0	0	15.674	43.6049	SAA1
antimicrobial humoral immune response mediated by antimicrobial peptide (GO:0061844)	1949-01-01	0.0687121	1	0	0	14.0746	37.6894	LTF
negative regulation of viral genome replication (GO:0045071)	1950-01-01	0.0700658	1	0	0	13.7931	36.6665	LTF
positive regulation of ossification (GO:0045778)	1952-01-01	0.0727674	1	0	0	13.2626	34.7545	LTF
neutrophil chemotaxis (GO:0030593)	1953-01-01	0.0741154	1	0	0	13.0124	33.8599	SAA1
granulocyte chemotaxis (GO:0071621)	1956-01-01	0.078148	1	0	0	12.3153	31.3935	SAA1
regulation of secretion by cell (GO:1903530)	1956-01-01	0.078148	1	0	0	12.3153	31.3935	SAA1
neutrophil migration (GO:1990266)	1958-01-01	0.080827	1	0	0	11.8906	29.9102	SAA1
cell chemotaxis (GO:0060326)	1960-01-01	0.0834985	1	0	0	11.4943	28.5394	SAA1
negative regulation of viral life cycle (GO:1903901)	1961-01-01	0.0848314	1	0	0	11.3058	27.8925	LTF
regulation of tumor necrosis factor production (GO:0032680)	1961-01-01	0.0848314	1	0	0	11.3058	27.8925	LTF
regulation of viral genome replication (GO:0045069)	1963-01-01	0.0874917	1	0	0	10.9469	26.669	LTF
positive regulation of cell adhesion (GO:0045785)	1964-01-01	0.088819	1	0	0	10.7759	26.09	SAA1
regulation of osteoblast differentiation (GO:0045667)	1969-01-01	0.0954276	1	0	0	9.995	23.4821	LTF
negative regulation of cysteine-type endopeptidase activity (GO:2000117)	1972-01-01	0.0993706	1	0	0	9.57854	22.1159	LTF
positive regulation of cytokine secretion (GO:0050715)	1973-01-01	0.100681	1	0	0	9.44733	21.6891	SAA1
negative regulation of inflammatory response (GO:0050728)	1978-01-01	0.107207	1	0	0	8.84173	19.7436	SAA1
regulation of protein serine/threonine kinase activity (GO:0071900)	1980-01-01	0.109804	1	0	0	8.62069	19.0436	LTF
negative regulation of defense response (GO:0031348)	1980-01-01	0.109804	1	0	0	8.62069	19.0436	SAA1
positive regulation of protein secretion (GO:0050714)	1982-01-01	0.112394	1	0	0	8.41043	18.383	SAA1
negative regulation of endopeptidase activity (GO:0010951)	1983-01-01	0.113687	1	0	0	8.3091	18.0666	LTF
cellular response to cytokine stimulus (GO:0071345)	2/456	0.140982	1	0	0	3.0248	5.92597	IGHG4;SAA1
regulation of protein secretion (GO:0050708)	1/107	0.144163	1	0	0	6.44538	12.4835	SAA1
negative regulation of hydrolase activity (GO:0051346)	1/108	0.145411	1	0	0	6.3857	12.3129	LTF
regulation of cytokine production (GO:0001817)	1/108	0.145411	1	0	0	6.3857	12.3129	LTF
negative regulation of cell growth (GO:0030308)	1/115	0.154095	1	0	0	5.997	11.2155	SCGB3A1
cellular protein metabolic process (GO:0044267)	2/484	0.155045	1	0	0	2.84981	5.31217	SAA1;LTF
activation of MAPK activity (GO:0000187)	1/117	0.156561	1	0	0	5.89449	10.9302	SAA1
positive regulation of protein serine/threonine kinase activity (GO:0071902)	1/118	0.157791	1	0	0	5.84454	10.7918	LTF
negative regulation of growth (GO:0045926)	1/120	0.160246	1	0	0	5.74713	10.5232	SCGB3A1
positive regulation of NF-kappaB transcription factor activity (GO:0051092)	1/128	0.169998	1	0	0	5.38793	9.54725	LTF
positive regulation of cytosolic calcium ion concentration (GO:0007204)	1/133	0.176037	1	0	0	5.18538	9.00732	SAA1
regulation of cytosolic calcium ion concentration (GO:0051480)	1/137	0.180838	1	0	0	5.03398	8.60888	SAA1
positive regulation of I-kappaB kinase/NF-kappaB signaling (GO:0043123)	1/163	0.211391	1	0	0	4.23101	6.57519	LTF
regulation of inflammatory response (GO:0050727)	1/166	0.214845	1	0	0	4.15455	6.38903	SAA1
positive regulation of protein kinase activity (GO:0045860)	1/172	0.221709	1	0	0	4.00962	6.04006	LTF
positive regulation of MAP kinase activity (GO:0043406)	1/177	0.227384	1	0	0	3.89636	5.77095	SAA1
Fc-epsilon receptor signaling pathway (GO:0038095)	1/182	0.23302	1	0	0	3.78931	5.51964	IGKC
cytokine-mediated signaling pathway (GO:0019221)	2/633	0.233501	1	0	0	2.17901	3.16951	IGHG4;SAA1
Fc receptor signaling pathway (GO:0038093)	1/183	0.234142	1	0	0	3.76861	5.47137	IGKC
positive regulation of cell differentiation (GO:0045597)	1/194	0.246383	1	0	0	3.55492	4.97997	LTF
regulation of cell growth (GO:0001558)	1/201	0.254075	1	0	0	3.43112	4.70107	SCGB3A1
regulation of I-kappaB kinase/NF-kappaB signaling (GO:0043122)	1/204	0.257348	1	0	0	3.38066	4.58866	LTF
positive regulation of sequence-specific DNA binding transcription factor activity (GO:0051091)	1/215	0.269231	1	0	0	3.2077	4.2091	LTF
positive regulation of cytokine production (GO:0001819)	1/220	0.274572	1	0	0	3.1348	4.05186	SAA1
activation of protein kinase activity (GO:0032147)	1/233	0.288281	1	0	0	2.95989	3.68157	SAA1
regulation of immune response (GO:0050776)	1/251	0.306851	1	0	0	2.74763	3.24603	IGKC
negative regulation of signal transduction (GO:0009968)	1/283	0.338716	1	0	0	2.43694	2.63822	LTF
negative regulation of programmed cell death (GO:0043069)	1/408	0.450166	1	0	0	1.69033	1.34912	LTF
positive regulation of cell proliferation (GO:0008284)	1/424	0.46305	1	0	0	1.62655	1.25231	LTF
neutrophil degranulation (GO:0043312)	1/479	0.50515	1	0	0	1.43978	0.983228	LTF
positive regulation of intracellular signal transduction (GO:1902533)	1/479	0.50515	1	0	0	1.43978	0.983228	LTF
neutrophil activation involved in immune response (GO:0002283)	1/483	0.508084	1	0	0	1.42786	0.966815	LTF
negative regulation of apoptotic process (GO:0043066)	1/485	0.509545	1	0	0	1.42197	0.958746	LTF
neutrophil mediated immunity (GO:0002446)	1/487	0.511001	1	0	0	1.41613	0.950766	LTF
negative regulation of cellular process (GO:0048523)	1/534	0.544054	1	0	0	1.29149	0.786139	SCGB3A1
regulation of cell proliferation (GO:0042127)	1/740	0.66517	1	0	0	0.931966	0.379975	SCGB3A1
regulation of apoptotic process (GO:0042981)	1/815	0.701015	1	0	0	0.846203	0.300593	LTF
