## Supplementary Table 4 for "Principal component analysis of RNA-seq data unveils a novel prostate cancer-associated gene expression signature"

### Sheet: Readme
	Supplementary Table 4	Enrichment analysis for Biological Pathways using the tool Enrich
		Reactome_2016
	Tab Content:
	Tab 1	PC1
	Tab 2	PC2
	Tab 3	PC3

### Sheet: Reactome_2016_table-PC1
Term	Overlap	P-value	Adjusted P-value	Old P-value	Old Adjusted P-value	Odds Ratio	Combined Score	Genes
Signaling by MST1 Homo sapiens R-HSA-8852405	2020-01-05	0.00822355	1	0	0	121.212	581.91	HPN
TP53 Regulates Metabolic Genes Homo sapiens R-HSA-5628897	1984-02-01	0.00845794	1	0	0	14.43	68.8694	GPX2;TP63
Synthesis of 5-eicosatetraenoic acids Homo sapiens R-HSA-2142688	2020-01-06	0.00986038	1	0	0	101.01	466.589	GPX2
Synthesis of 15-eicosatetraenoic acid derivatives Homo sapiens R-HSA-2142770	2020-01-06	0.00986038	1	0	0	101.01	466.589	GPX2
Synthesis of 12-eicosatetraenoic acid derivatives Homo sapiens R-HSA-2142712	2020-01-06	0.00986038	1	0	0	101.01	466.589	GPX2
Activation of PUMA and translocation to mitochondria Homo sapiens R-HSA-139915	2020-01-08	0.0131262	1	0	0	75.7576	328.269	TP63
Zinc influx into cells by the SLC39 gene family Homo sapiens R-HSA-442380	2020-01-10	0.0163815	1	0	0	60.6061	249.188	SLC39A2
TP53 Regulates Transcription of Caspase Activators and Caspases Homo sapiens R-HSA-6803207	2020-01-12	0.0196265	1	0	0	50.5051	198.529	TP63
TP53 Regulates Transcription of Death Receptors and Ligands Homo sapiens R-HSA-6803211	2020-01-12	0.0196265	1	0	0	50.5051	198.529	TP63
Regulation of TP53 Activity through Association with Co-factors Homo sapiens R-HSA-6804759	2020-01-14	0.0228611	1	0	0	43.29	163.564	TP63
TP53 regulates transcription of several additional cell death genes whose specific roles in p53-dependent apoptosis remain uncertain Homo sapiens R-HSA-6803205	2020-01-14	0.0228611	1	0	0	43.29	163.564	TP63
Zinc transporters Homo sapiens R-HSA-435354	2020-01-17	0.0276935	1	0	0	35.6506	127.863	SLC39A2
TP53 Regulates Transcription of Genes Involved in Cytochrome C Release Homo sapiens R-HSA-6803204	2020-01-19	0.0309023	1	0	0	31.8979	110.907	TP63
Common Pathway of Fibrin Clot Formation Homo sapiens R-HSA-140875	2020-01-22	0.0356962	1	0	0	27.5482	91.8102	SERPINA5
Intrinsic Pathway of Fibrin Clot Formation Homo sapiens R-HSA-140837	2020-01-22	0.0356962	1	0	0	27.5482	91.8102	SERPINA5
Metal ion SLC transporters Homo sapiens R-HSA-425410	2020-01-25	0.0404671	1	0	0	24.2424	77.7519	SLC39A2
Activation of BH3-only proteins Homo sapiens R-HSA-114452	2020-01-29	0.0467927	1	0	0	20.8986	63.9922	TP63
PIWI-interacting RNA (piRNA) biogenesis Homo sapiens R-HSA-5601884	2020-01-29	0.0467927	1	0	0	20.8986	63.9922	TDRD1
Detoxification of Reactive Oxygen Species Homo sapiens R-HSA-3299685	1933-01-01	0.0530778	1	0	0	18.3655	53.9209	GPX2
Glutathione conjugation Homo sapiens R-HSA-156590	1938-01-01	0.0608778	1	0	0	15.949	44.6393	GSTM1
Formation of Fibrin Clot (Clotting Cascade) Homo sapiens R-HSA-140877	1939-01-01	0.0624303	1	0	0	15.54	43.1034	SERPINA5
Intrinsic Pathway for Apoptosis Homo sapiens R-HSA-109606	1942-01-01	0.0670729	1	0	0	14.43	38.9895	TP63
TP53 Regulates Transcription of Cell Death Genes Homo sapiens R-HSA-5633008	1943-01-01	0.0686154	1	0	0	14.0944	37.7623	TP63
Arachidonic acid metabolism Homo sapiens R-HSA-2142753	1953-01-01	0.0839057	1	0	0	11.4351	28.3369	GPX2
ECM proteoglycans Homo sapiens R-HSA-3000178	1955-01-01	0.0869344	1	0	0	11.0193	26.9157	COMP
Integrin cell surface interactions Homo sapiens R-HSA-216083	1967-01-01	0.104904	1	0	0	9.04568	20.3954	COMP
Amyloid fiber formation Homo sapiens R-HSA-977225	1968-01-01	0.106386	1	0	0	8.91266	19.9705	SEMG1
Transcriptional Regulation by TP53 Homo sapiens R-HSA-3700989	2/348	0.112134	1	0	0	3.48311	7.62124	GPX2;TP63
Activation of anterior HOX genes in hindbrain development during early embryogenesis Homo sapiens R-HSA-5617472	1989-01-01	0.136961	1	0	0	6.80967	13.538	HOXC4
Activation of HOX genes during differentiation Homo sapiens R-HSA-5619507	1989-01-01	0.136961	1	0	0	6.80967	13.538	HOXC4
Phase II conjugation Homo sapiens R-HSA-156580	1/100	0.152569	1	0	0	6.06061	11.3948	GSTM1
Transport of glucose and other sugars, bile salts and organic acids, metal ions and amine compounds Homo sapiens R-HSA-425366	1/101	0.153975	1	0	0	6.0006	11.2269	SLC39A2
Gene Silencing by RNA Homo sapiens R-HSA-211000	1/101	0.153975	1	0	0	6.0006	11.2269	TDRD1
Regulation of TP53 Activity Homo sapiens R-HSA-5633007	1/151	0.22143	1	0	0	4.01365	6.05118	TP63
Apoptosis Homo sapiens R-HSA-109581	1/163	0.236825	1	0	0	3.71816	5.35576	TP63
Programmed Cell Death Homo sapiens R-HSA-5357801	1/166	0.240628	1	0	0	3.65097	5.20081	TP63
Biological oxidations Homo sapiens R-HSA-211859	1/199	0.281263	1	0	0	3.04553	3.86315	GSTM1
SLC-mediated transmembrane transport Homo sapiens R-HSA-425407	1/268	0.359527	1	0	0	2.26142	2.31336	SLC39A2
Extracellular matrix organization Homo sapiens R-HSA-1474244	1/283	0.375412	1	0	0	2.14156	2.09815	COMP
Generic Transcription Pathway Homo sapiens R-HSA-212436	2/812	0.389754	1	0	0	1.49276	1.40654	GPX2;TP63
Cellular responses to stress Homo sapiens R-HSA-2262752	1/367	0.457555	1	0	0	1.65139	1.29116	GPX2
Olfactory Signaling Pathway Homo sapiens R-HSA-381753	1/418	0.502208	1	0	0	1.44991	0.998611	OR51E2
Gene Expression Homo sapiens R-HSA-74160	3/1631	0.511556	1	0	0	1.11477	0.747225	TDRD1;GPX2;TP63
Hemostasis Homo sapiens R-HSA-109582	1/552	0.603212	1	0	0	1.09794	0.554992	SERPINA5
Transmembrane transport of small molecules Homo sapiens R-HSA-382551	1/594	0.630556	1	0	0	1.0203	0.470517	SLC39A2
Metabolism of lipids and lipoproteins Homo sapiens R-HSA-556833	1/659	0.669307	1	0	0	0.919667	0.369257	GPX2
Developmental Biology Homo sapiens R-HSA-1266738	1/786	0.733971	1	0	0	0.771069	0.238481	HOXC4
GPCR downstream signaling Homo sapiens R-HSA-388396	1/983	0.81072	1	0	0	0.616542	0.129371	OR51E2
Metabolism Homo sapiens R-HSA-1430728	1908-02-01	0.83641	1	0	0	0.635284	0.113485	GPX2;GSTM1
Metabolism of proteins Homo sapiens R-HSA-392499	1/1074	0.838451	1	0	0	0.564302	0.0994294	SEMG1
Signaling by GPCR Homo sapiens R-HSA-372790	1/1293	0.890009	1	0	0	0.468724	0.0546177	OR51E2
Signal Transduction Homo sapiens R-HSA-162582	2465-02-01	0.926692	1	0	0	0.491733	0.0374378	HPN;OR51E2

### Sheet: Reactome_2016_table-PC2
Term	Overlap	P-value	Adjusted P-value	Old P-value	Old Adjusted P-value	Odds Ratio	Combined Score	Genes
Classical antibody-mediated complement activation Homo sapiens R-HSA-173623	1943-07-01	3.21464e-13	4.9184e-10	0	0	105.026	3021.17	IGLV2-11;IGLV3-25;IGLV1-40;IGHV3-23;IGKV1-5;IGLV2-23;IGKV4-1
Scavenging of heme from plasma Homo sapiens R-HSA-2168880	1946-07-01	5.32281e-13	4.07195e-10	0	0	98.1767	2774.63	IGLV2-11;IGLV3-25;IGLV1-40;IGHV3-23;IGKV1-5;IGLV2-23;IGKV4-1
FCGR activation Homo sapiens R-HSA-2029481	1949-07-01	8.51565e-13	4.34298e-10	0	0	92.1659	2561.45	IGLV2-11;IGLV3-25;IGLV1-40;IGHV3-23;IGKV1-5;IGLV2-23;IGKV4-1
Creation of C4 and C2 activators Homo sapiens R-HSA-166786	1949-07-01	8.51565e-13	3.25724e-10	0	0	92.1659	2561.45	IGLV2-11;IGLV3-25;IGLV1-40;IGHV3-23;IGKV1-5;IGLV2-23;IGKV4-1
Initial triggering of complement Homo sapiens R-HSA-166663	1958-07-01	2.9527e-12	9.03525e-10	0	0	77.8643	2067.16	IGLV2-11;IGLV3-25;IGLV1-40;IGHV3-23;IGKV1-5;IGLV2-23;IGKV4-1
Role of phospholipids in phagocytosis Homo sapiens R-HSA-2029485	1960-07-01	3.7847e-12	9.65098e-10	0	0	75.2688	1979.57	IGLV2-11;IGLV3-25;IGLV1-40;IGHV3-23;IGKV1-5;IGLV2-23;IGKV4-1
FCERI mediated Ca+2 mobilization Homo sapiens R-HSA-2871809	1962-07-01	4.80933e-12	1.05118e-09	0	0	72.8408	1898.26	IGLV2-11;IGLV3-25;IGLV1-40;IGHV3-23;IGKV1-5;IGLV2-23;IGKV4-1
Binding and Uptake of Ligands by Scavenger Receptors Homo sapiens R-HSA-2173782	1974-07-01	1.73779e-11	3.32353e-09	0	0	61.0288	1512.04	IGLV2-11;IGLV3-25;IGLV1-40;IGHV3-23;IGKV1-5;IGLV2-23;IGKV4-1
Complement cascade Homo sapiens R-HSA-166658	1980-07-01	3.04837e-11	5.18223e-09	0	0	56.4516	1366.91	IGLV2-11;IGLV3-25;IGLV1-40;IGHV3-23;IGKV1-5;IGLV2-23;IGKV4-1
Regulation of actin dynamics for phagocytic cup formation Homo sapiens R-HSA-2029482	1997-07-01	1.21088e-10	1.85265e-08	0	0	46.558	1063.13	IGLV2-11;IGLV3-25;IGLV1-40;IGHV3-23;IGKV1-5;IGLV2-23;IGKV4-1
FCERI mediated NF-kB activation Homo sapiens R-HSA-2871837	7/111	3.15459e-10	4.38774e-08	0	0	40.6858	890.084	IGLV2-11;IGLV3-25;IGLV1-40;IGHV3-23;IGKV1-5;IGLV2-23;IGKV4-1
Fcgamma receptor (FCGR) dependent phagocytosis Homo sapiens R-HSA-2029480	7/120	5.47317e-10	6.9783e-08	0	0	37.6344	802.591	IGLV2-11;IGLV3-25;IGLV1-40;IGHV3-23;IGKV1-5;IGLV2-23;IGKV4-1
Immunoregulatory interactions between a Lymphoid and a non-Lymphoid cell Homo sapiens R-HSA-198933	7/157	3.60445e-09	4.24216e-07	0	0	28.7652	559.226	IGLV2-11;IGLV3-25;IGLV1-40;IGHV3-23;IGKV1-5;IGLV2-23;IGKV4-1
Role of LAT2/NTAL/LAB on calcium mobilization Homo sapiens R-HSA-2730905	7/162	4.48435e-09	4.90076e-07	0	0	27.8773	535.877	IGLV2-11;IGLV3-25;IGLV1-40;IGHV3-23;IGKV1-5;IGLV2-23;IGKV4-1
FCERI mediated MAPK activation Homo sapiens R-HSA-2871796	7/289	2.38982e-07	2.43762e-05	0	0	15.6267	238.259	IGLV2-11;IGLV3-25;IGLV1-40;IGHV3-23;IGKV1-5;IGLV2-23;IGKV4-1
Fc epsilon receptor (FCERI) signaling Homo sapiens R-HSA-2454202	7/395	1.94103e-06	0.000185611	0	0	11.4332	150.373	IGLV2-11;IGLV3-25;IGLV1-40;IGHV3-23;IGKV1-5;IGLV2-23;IGKV4-1
CD22 mediated BCR regulation Homo sapiens R-HSA-5690714	2020-03-18	2.70813e-06	0.000243731	0	0	107.527	1378.41	IGHV3-23;IGKV1-5;IGKV4-1
Vesicle-mediated transport Homo sapiens R-HSA-5653656	7/492	8.23039e-06	0.000699583	0	0	9.17912	107.466	IGLV2-11;IGLV3-25;IGLV1-40;IGHV3-23;IGKV1-5;IGLV2-23;IGKV4-1
Antigen activates B Cell Receptor (BCR) leading to generation of second messengers Homo sapiens R-HSA-983695	1947-03-01	5.22021e-05	0.00420364	0	0	41.1805	406.056	IGHV3-23;IGKV1-5;IGKV4-1
Adaptive Immune System Homo sapiens R-HSA-1280218	7/762	0.000133879	0.0102417	0	0	5.92668	52.8575	IGLV2-11;IGLV3-25;IGLV1-40;IGHV3-23;IGKV1-5;IGLV2-23;IGKV4-1
Innate Immune System Homo sapiens R-HSA-168249	7/807	0.000190922	0.01391	0	0	5.59619	47.9238	IGLV2-11;IGLV3-25;IGLV1-40;IGHV3-23;IGKV1-5;IGLV2-23;IGKV4-1
Signaling by the B Cell Receptor (BCR) Homo sapiens R-HSA-983705	3/233	0.00551554	0.383581	0	0	8.3068	43.1969	IGHV3-23;IGKV1-5;IGKV4-1
Immune System Homo sapiens R-HSA-168256	7/1547	0.00825808	0.549342	0	0	2.91928	14.0025	IGLV2-11;IGLV3-25;IGLV1-40;IGHV3-23;IGKV1-5;IGLV2-23;IGKV4-1

### Sheet: Reactome_2016_table-PC3
Term	Overlap	P-value	Adjusted P-value	Old P-value	Old Adjusted P-value	Odds Ratio	Combined Score	Genes
Classical antibody-mediated complement activation Homo sapiens R-HSA-173623	1943-06-01	3.14259e-11	4.80816e-08	0	0	96.231	2327.19	IGHG3;IGHG4;IGHG2;IGKC;IGLC3;IGLC2
FCGR activation Homo sapiens R-HSA-2029481	1949-06-01	7.1659e-11	5.48192e-08	0	0	84.4476	1972.62	IGHG3;IGHG4;IGHG2;IGKC;IGLC3;IGLC2
Creation of C4 and C2 activators Homo sapiens R-HSA-166786	1949-06-01	7.1659e-11	3.65461e-08	0	0	84.4476	1972.62	IGHG3;IGHG4;IGHG2;IGKC;IGLC3;IGLC2
Initial triggering of complement Homo sapiens R-HSA-166663	1958-06-01	2.05582e-10	7.86353e-08	0	0	71.3436	1591.33	IGHG3;IGHG4;IGHG2;IGKC;IGLC3;IGLC2
Role of phospholipids in phagocytosis Homo sapiens R-HSA-2029485	1960-06-01	2.53784e-10	7.76578e-08	0	0	68.9655	1523.76	IGHG3;IGHG4;IGHG2;IGKC;IGLC3;IGLC2
Binding and Uptake of Ligands by Scavenger Receptors Homo sapiens R-HSA-2173782	1974-06-01	9.26199e-10	2.36181e-07	0	0	55.918	1163.09	IGKC;IGLC3;SAA1;IGLC2;IGHA1;IGHA2
Complement cascade Homo sapiens R-HSA-166658	1980-06-01	1.49354e-09	3.26446e-07	0	0	51.7241	1051.14	IGHG3;IGHG4;IGHG2;IGKC;IGLC3;IGLC2
Regulation of actin dynamics for phagocytic cup formation Homo sapiens R-HSA-2029482	1997-06-01	4.82968e-09	9.23677e-07	0	0	42.6591	816.857	IGHG3;IGHG4;IGHG2;IGKC;IGLC3;IGLC2
Scavenging of heme from plasma Homo sapiens R-HSA-2168880	1946-05-01	5.86085e-09	9.96344e-07	0	0	74.9625	1420.91	IGKC;IGLC3;IGLC2;IGHA1;IGHA2
CD22 mediated BCR regulation Homo sapiens R-HSA-5690714	2020-04-18	1.07515e-08	1.64499e-06	0	0	153.257	2811.99	IGHM;IGKC;IGLC3;IGLC2
Fcgamma receptor (FCGR) dependent phagocytosis Homo sapiens R-HSA-2029480	6/120	1.74517e-08	2.42738e-06	0	0	34.4828	615.994	IGHG3;IGHG4;IGHG2;IGKC;IGLC3;IGLC2
Antigen activates B Cell Receptor (BCR) leading to generation of second messengers Homo sapiens R-HSA-983695	1947-04-01	6.08811e-07	7.76234e-05	0	0	58.6941	840.015	IGHM;IGKC;IGLC3;IGLC2
Vesicle-mediated transport Homo sapiens R-HSA-5653656	6/492	6.30942e-05	0.0074257	0	0	8.41043	81.3363	IGKC;IGLC3;SAA1;IGLC2;IGHA1;IGHA2
FCERI mediated Ca+2 mobilization Homo sapiens R-HSA-2871809	1962-03-01	9.78629e-05	0.010695	0	0	33.3704	308.074	IGKC;IGLC3;IGLC2
Innate Immune System Homo sapiens R-HSA-168249	7/807	0.000121579	0.0124011	0	0	5.98214	53.9287	IGHG3;IGHG4;IGHG2;IGKC;IGLC3;SAA1;IGLC2
Immune System Homo sapiens R-HSA-168256	9/1547	0.000233797	0.0223568	0	0	4.01221	33.5464	IGHG3;IGHM;IGHG4;IGHG2;IGKC;IGLC3;SAA1;IGLC2;LTF
Signaling by the B Cell Receptor (BCR) Homo sapiens R-HSA-983705	4/233	0.000339119	0.0305207	0	0	11.8396	94.5882	IGHM;IGKC;IGLC3;IGLC2
FCERI mediated NF-kB activation Homo sapiens R-HSA-2871837	3/111	0.000547239	0.0465153	0	0	18.6393	139.993	IGKC;IGLC3;IGLC2
Immunoregulatory interactions between a Lymphoid and a non-Lymphoid cell Homo sapiens R-HSA-198933	3/157	0.00149269	0.120201	0	0	13.1781	85.7523	IGKC;IGLC3;IGLC2
Role of LAT2/NTAL/LAB on calcium mobilization Homo sapiens R-HSA-2730905	3/162	0.00163292	0.124919	0	0	12.7714	81.9589	IGKC;IGLC3;IGLC2
Amyloid fiber formation Homo sapiens R-HSA-977225	1968-02-01	0.0043583	0.317533	0	0	20.284	110.257	SAA1;LTF
Scavenging by Class B Receptors Homo sapiens R-HSA-3000471	2020-01-05	0.00722964	0.502789	0	0	137.931	679.94	SAA1
FCERI mediated MAPK activation Homo sapiens R-HSA-2871796	3/289	0.00826424	0.549752	0	0	7.15905	34.3335	IGKC;IGLC3;IGLC2
Formyl peptide receptors bind formyl peptides and many other ligands Homo sapiens R-HSA-444473	2020-01-08	0.0115432	0.735879	0	0	86.2069	384.626	SAA1
DEx/H-box helicases activate type I IFN and inflammatory cytokines production Homo sapiens R-HSA-3134963	2020-01-13	0.0186923	1	0	0	53.0504	211.122	SAA1
Advanced glycosylation endproduct receptor signaling Homo sapiens R-HSA-879415	2020-01-13	0.0186923	1	0	0	53.0504	211.122	SAA1
Fc epsilon receptor (FCERI) signaling Homo sapiens R-HSA-2454202	3/395	0.0191007	1	0	0	5.23789	20.7317	IGKC;IGLC3;IGLC2
Adaptive Immune System Homo sapiens R-HSA-1280218	4/762	0.0232889	1	0	0	3.62024	13.6113	IGHM;IGKC;IGLC3;IGLC2
RIP-mediated NFkB activation via ZBP1 Homo sapiens R-HSA-1810476	2020-01-21	0.0300271	1	0	0	32.8407	115.128	SAA1
TRAF6 mediated NF-kB activation Homo sapiens R-HSA-933542	2020-01-24	0.034245	1	0	0	28.7356	96.9602	SAA1
ZBP1(DAI) mediated induction of type I IFNs Homo sapiens R-HSA-1606322	2020-01-26	0.0370471	1	0	0	26.5252	87.4155	SAA1
TAK1 activates NFkB by phosphorylation and activation of IKKs complex Homo sapiens R-HSA-445989	2020-01-26	0.0370471	1	0	0	26.5252	87.4155	SAA1
ROS, RNS production in response to bacteria Homo sapiens R-HSA-1222556	1934-01-01	0.0481771	1	0	0	20.284	61.5187	LTF
Cytosolic sensors of pathogen-associated DNA Homo sapiens R-HSA-1834949	1966-01-01	0.091468	1	0	0	10.4493	24.9923	SAA1
TRAF6 Mediated Induction of proinflammatory cytokines Homo sapiens R-HSA-168180	1972-01-01	0.0993706	1	0	0	9.57854	22.1159	SAA1
RIG-I/MDA5 mediated induction of IFN-alpha/beta pathways Homo sapiens R-HSA-168928	1979-01-01	0.108506	1	0	0	8.72981	19.3884	SAA1
Toll Like Receptor 10 (TLR10) Cascade Homo sapiens R-HSA-168142	1982-01-01	0.112394	1	0	0	8.41043	18.383	SAA1
Toll Like Receptor 5 (TLR5) Cascade Homo sapiens R-HSA-168176	1982-01-01	0.112394	1	0	0	8.41043	18.383	SAA1
MyD88 cascade initiated on plasma membrane Homo sapiens R-HSA-975871	1982-01-01	0.112394	1	0	0	8.41043	18.383	SAA1
TRAF6 mediated induction of NFkB and MAP kinases upon TLR7/8 or 9 activation Homo sapiens R-HSA-975138	1983-01-01	0.113687	1	0	0	8.3091	18.0666	SAA1
MyD88 dependent cascade initiated on endosome Homo sapiens R-HSA-975155	1985-01-01	0.116266	1	0	0	8.11359	17.4594	SAA1
Toll Like Receptor 7/8 (TLR7/8) Cascade Homo sapiens R-HSA-168181	1985-01-01	0.116266	1	0	0	8.11359	17.4594	SAA1
Toll Like Receptor 9 (TLR9) Cascade Homo sapiens R-HSA-168138	1988-01-01	0.120121	1	0	0	7.83699	16.6086	SAA1
MyD88:Mal cascade initiated on plasma membrane Homo sapiens R-HSA-166058	1992-01-01	0.125236	1	0	0	7.49625	15.5739	SAA1
Toll Like Receptor TLR1:TLR2 Cascade Homo sapiens R-HSA-168179	1992-01-01	0.125236	1	0	0	7.49625	15.5739	SAA1
Toll Like Receptor TLR6:TLR2 Cascade Homo sapiens R-HSA-168188	1992-01-01	0.125236	1	0	0	7.49625	15.5739	SAA1
Toll Like Receptor 2 (TLR2) Cascade Homo sapiens R-HSA-181438	1992-01-01	0.125236	1	0	0	7.49625	15.5739	SAA1
MyD88-independent TLR3/TLR4 cascade Homo sapiens R-HSA-166166	1997-01-01	0.13159	1	0	0	7.10985	14.4193	SAA1
Toll Like Receptor 3 (TLR3) Cascade Homo sapiens R-HSA-168164	1997-01-01	0.13159	1	0	0	7.10985	14.4193	SAA1
TRIF-mediated TLR3/TLR4 signaling Homo sapiens R-HSA-937061	1997-01-01	0.13159	1	0	0	7.10985	14.4193	SAA1
Activated TLR4 signalling Homo sapiens R-HSA-166054	1/112	0.150384	1	0	0	6.15764	11.666	SAA1
Toll Like Receptor 4 (TLR4) Cascade Homo sapiens R-HSA-166016	1/122	0.162694	1	0	0	5.65291	10.265	SAA1
Toll-Like Receptors Cascades Homo sapiens R-HSA-168898	1/140	0.184421	1	0	0	4.92611	8.32776	SAA1
G alpha (q) signalling events Homo sapiens R-HSA-416476	1/191	0.243064	1	0	0	3.61076	5.10717	SAA1
Peptide ligand-binding receptors Homo sapiens R-HSA-375276	1/193	0.245278	1	0	0	3.57334	5.02184	SAA1
G alpha (i) signalling events Homo sapiens R-HSA-418594	1/240	0.295559	1	0	0	2.87356	3.50255	SAA1
Class A/1 (Rhodopsin-like receptors) Homo sapiens R-HSA-373076	1/323	0.376562	1	0	0	2.13516	2.08535	SAA1
Infectious disease Homo sapiens R-HSA-5663205	1/348	0.399144	1	0	0	1.98177	1.82012	LTF
Metabolism of proteins Homo sapiens R-HSA-392499	2/1074	0.46633	1	0	0	1.28427	0.979722	SAA1;LTF
Gastrin-CREB signalling pathway via PKC and MAPK Homo sapiens R-HSA-881907	1/432	0.469381	1	0	0	1.59642	1.20744	SAA1
GPCR ligand binding Homo sapiens R-HSA-500792	1/447	0.48106	1	0	0	1.54285	1.129	SAA1
Disease Homo sapiens R-HSA-1643685	1/725	0.657519	1	0	0	0.951249	0.398841	LTF
GPCR downstream signaling Homo sapiens R-HSA-388396	1/983	0.76837	1	0	0	0.701582	0.184855	SAA1
Signaling by GPCR Homo sapiens R-HSA-372790	1/1293	0.856238	1	0	0	0.533376	0.0827836	SAA1
Signal Transduction Homo sapiens R-HSA-162582	2465-01-01	0.978012	1	0	0	0.279779	0.00622055	SAA1
