## Supplementary Table 5 for "Principal component analysis of RNA-seq data unveils a novel prostate cancer-associated gene expression signature"

### Sheet: Readme
	Supplementary Table 5	Correlations among PCs and selected clinical features of PRAD (TCGA, Cell 2015)
	Tab Content:
	Tab 1	Correlation between major clinical features of PRAD
	Tab 2	Correlation between major clinical features and PCs

### Sheet: Clinical Features
	Correlations
		erg	ar	cel
	gleason	0.02	-0.09	0.26
	erg		-0.24	-0.06
	ar			0.18
	P-values
		erg	ar	cel
	gleason	0.73	0.11	8e-06
	erg		4e-05	0.31
	ar			0.002

### Sheet: Clinical vs PCs
	Correlations
		PC1	PC2	PC3
	gleason	0.26	-0.16	0.04
	erg	0.02	-0.18	0.24
	ar	0.23	0.32	0.45
	cel	0.37	0.14	0.19
	P-values
		PC1	PC2	PC3
	gleason	6e-06	0.007	0.52
	erg	0.66	0.002	5e-05
	ar	5e-05	4e-08	5e-16
	cel	8e-11	0.02	0.001
